# Alignment of spatial transcriptomics data using diffeomorphic metric mapping

**DOI:** 10.1101/2023.04.11.534630

**Authors:** Kalen Clifton, Manjari Anant, Gohta Aihara, Lyla Atta, Osagie K. Aimiuwu, Justus M. Kebschull, Michael I. Miller, Daniel Tward, Jean Fan

## Abstract

Spatial transcriptomics (ST) technologies enable high throughput gene expression characterization within thin tissue sections. However, comparing spatial observations across sections, samples, and technologies remains challenging. To address this challenge, we developed STalign to align ST datasets in a manner that accounts for partially matched tissue sections and other local non-linear distortions using diffeomorphic metric mapping. We apply STalign to align ST datasets within and across technologies as well as to align ST datasets to a 3D common coordinate framework. We show that STalign achieves high gene expression and cell-type correspondence across matched spatial locations that is significantly improved over landmark-based affine alignments. Applying STalign to align ST datasets of the mouse brain to the 3D common coordinate framework from the Allen Brain Atlas, we highlight how STalign can be used to lift over brain region annotations and enable the interrogation of compositional heterogeneity across anatomical structures. STalign is available as an open-source Python toolkit at https://github.com/JEFworks-Lab/STalign and as supplementary software with additional documentation and tutorials available at https://jef.works/STalign.
