## Supplemental Table 1 for "Alignment of spatial transcriptomics data using diffeomorphic metric mapping"

### Sheet: Landmarks
Slice 1
• RSP_L/RSP_R: Turning point of retrosplenial area
• SCzo: Center of "dip" in superior colliculus
• POST_L/POST_R: Ventral/medial-most part of postsubiculum
• P: Follow the outline of the midbrain to the most ventral part; should be fairly center (point is actually a part of the pons)
• DG_L/DG_R: Ventral-most tip of dentate gyrus
• ENTm1_L/ENTm1_R: Tip of transition between entorhinal area, medial part, layer 1 and HATA
• CTXpl_L/CTXpl_R: Lateral-most part of cortical plate
Slice 2
• RSPd1_L/RSPd1_R: Turning point for retrospenial area, dorsal part, layer 1
• V3: Ventricle 3; in line with RSPv1 (the two most dorsal lines) and with the most ventral part of hippocampal formation (sunglasses)
• CA3_L/CA3_R: Turing point of lateral-most part of CA3
• ARH: Center of arcuate hypothalamic nucleus
• VPL_L/VPL_R: Lateral-most part of ventral posterolateral nucleus of the thalamus (had to extrapolate in some areas to keep smooth curve)
• ec_L/ec_R: Follow the corpus callosum body (ccb) to the lateral-most part where it becomes the external capsule (should be slightly ventral to VPL points)
• dg_L/dg_R: Dentate gyrus; follow hippocampal formation from dorsal to ventral until distinct color change. Point should be at the last part of the initial color (centered at the beginning of what looks like an alligator's mouth)
• TH: Ventral-most part of thalamus
Slice 3
• MOs1_L/MOs1_R: Turning point for secondary motor area, layer 1
• ccb: Center of corpus callosum body in line with ACAd/ACAv (two most dorsal lines)
• CP_L_T: Top rightmost part of caudoputamen
• CP_R_T: Top leftmost part of caudoputamen
• och: Center of optic chiasm, in line with ccb point
• CP_L_L/CP_R_L: Most lateral point of caudoputamen
• OT_L_L/OT_R_L: Most lateral point of olfactory tubercle
• OT_L_M/OT_R_M: Most medial point of olfactory tubercle
